# Pervasive translation of circular RNAs driven by short IRES-like elements

**DOI:** 10.1101/473207

**Authors:** Xiaojuan Fan, Yun Yang, Chuyun Chen, Zefeng Wang

## Abstract

Although some circular RNAs (circRNAs) were found to be translated through IRES-driven mechanism, the scope and functions of circRNA translation are unclear because endogenous IRESs are rare. To determine the prevalence and mechanism of circRNA translation, we developed a cell-based system to screen random sequences and identified 97 overrepresented hexamers that drive cap-independent circRNA translation. These IRES-like short elements are significantly enriched in endogenous circRNAs and sufficient to drive circRNA translation. We further identified multiple *trans*-acting factors that bind these IRES-like elements to initiate translation. Using mass-spectrometry data, hundreds of circRNA-coded peptides were identified, most of which have low abundance due to rapid degradation. As judged by mass-spectrometry, 50% of translatable endogenous circRNAs undergo rolling circle translation, several of which were experimentally validated. Consistently, mutations of the IRES-like element in one circRNA reduced its translation. Collectively, our findings suggest a pervasive translation of circRNAs, providing profound implications in translation control.
