## Supplementary material for "Pervasive translation of circular RNAs driven by short IRES-like elements": Table S1

### Sheet: Primers 
Primer name	Sequence (5' to 3')	Note
BsmBI-fwd	GTACAAGTAAGAGACGacacCGTCTC	The primer pair is used to build consctruct of pcGFP-BsmBI
BsmBI-rev	GAGACGGTGTCGTCTCTTACTT
10T-fwd	AGTAAttttttttttA	The primer pair is used to build consctruct of pcGFP-polyT10
10T-rev	ATGATAAAAAAAAAAT
10G-fwd	AGTAAggggggggggA	The primer pair is used to build consctruct of pcGFP-polyG10
10G-rev	ATGATCCCCCCCCCCT
10A-fwd	AGTAAaaaaaaaaaaA	The primer pair is used to build consctruct of pcGFP-polyA10
10A-rev	ATGATttttttttttT
10C-fwd	AGTAAccccccccccA	The primer pair is used to build consctruct of pcGFP-polyC10
10C-rev	ATGATggggggggggT
10mer-foldback	ATTCCGTCTCAAGTAA(N10)ATCATGGAGACGCACTGTTTTTTTCAGTGCGTCTCCATGA	The primer is used to build 10 random 10mer screening library
P1-fwd	AGTAAatatatatatatA	These primer pairs are used to build pcGFP consctructs with short enriched IRES-like elements
P1-rev	ATGATATATATATATATT
P2-fwd	AGTAAataagaataagaA
P2-rev	ATGATTCTTATTCTTATT
P3-fwd	AGTAAttatattataA
P3-rev	ATGATTATAATATAAT
P4-fwd	AGTAAaatactaatactA
P4-rev	ATGATAGTATTAGTATTT
P5-fwd	AGTAAtaataataataaA
P5-rev	ATGATTTATTATTATTAT
P6-fwd	AGTAAttaatattaataA
P6-rev	ATGATTATTAATATTAAT
P7-fwd	AGTAAaatataaatataA
P7-rev	ATGATTATATTTATATTT
P8-fwd	AGTAAaaatacaaatacA
P8-rev	ATGATGTATTTGTATTTT
P9-fwd	AGTAAaattaaaattaaA
P9-rev	ATGATTTAATTTTAATTT
P10-fwd	AGTAAatacaaatacaaA
P10-rev	ATGATTTGTATTTGTATT
N1-fwd	AGTAAccgcgcccgcgcA	These primer pairs are used to build pcGFP consctructs with short enriched IRES-like elements
N1-rev	ATGATgcgcgggcgcggT
N2-fwd	AGTAAgtgtcagtgtcaA
N2-rev	ATGATTGACACTGACACT
N3-fwd	AGTAAggtgctggtgctA
N3-rev	ATGATAGCACCAGCACCT
N4-fwd	AGTAAagggtcagggtcA
N4-rev	ATGATGACCCTGACCCTT
N5-fwd	AGTAAgcggaggcggagA
N5-rev	ATGATctccgcctccgcT
N6-fwd	AGTAAggcgtcggcgtcA
N6-rev	ATGATGACGCCGACGCCT
N7-fwd	AGTAAacagtcacagtcA
N7-rev	ATGATGACTGTGACTGTT
N8-fwd	AGTAAgcgtctgcgtctA
N8-rev	ATGATAGACGCAGACGCT
N9-fwd	AGTAAggcgtaggcgtaA
N9-rev	ATGATtacgcctacgccT
pcGFP-fwd-BsrGI	CGAGCTGTACAAGTAAATGGTGAGCAAGGGCGAGG	The primer pair is used to build consctruct of cGFP
cGFP-rev	TTACTTGTACAGCTCGTCCATG
prcGFP-fwd-BsrGI	CGAGCTGTACAAGATGGTGAGCAAGGGCGAGG	The primer pair is used to build consctruct of rcGFP
cfly-fwd-sac	CTCTGTGTGACTTGACCGCGGTCTCTTTCTTCCAGgattacaagattcaaagtg	The primer pairs are used to build consctruct of cFluc
cfly-T2A-rev	CACCGCATGTTAGCAGACTTCCTCTGCCCTCTCCGCTTCCttacacggcgatctttcc
T2A-cfire-fwd	TCTGCTAACATGCGGTGACGTCGAGGAGAATCCTGGACCTatggaagacgccaaaaac
cfire-rev-BamH	AGGGCATCTTATTTGGGATCCGTCGAGACTTACctgaaggctcctcagaaacag
rcfly-T2A-rev	CACCGCATGTTAGCAGACTTCCTCTGCCCTCTCCGCTTCCcacggcgatctttccgcc	The primer is used to build consctruct of rcFluc
cRluc-fwd	CTCTGTGTGACTTGACCGCGGTCTCTTTCTTCCAGGCCATCGTCCATGCTGAG	The primer pairs are used to build consctruct of cRluc
Rluc-T2A-rev	CACCGCATGTTAGCAGACTTCCTCTGCCCTCTCCGCTTCCTTACTGCTCGTTCTTCAGC
T2A-Rluc-fwd	TCTGCTAACATGCGGTGACGTCGAGGAGAATCCTGGACCTATGGCTTCCAAGGTGTACG
cRLuc-rev	AGGGCATCTTATTTGGGATCCGTCGAGACTTACCTTGATCTTGTCTTGGTGCTC
Rluc-T2A-rev2	CACCGCATGTTAGCAGACTTCCTCTGCCCTCTCCGCTTCCCTGCTCGTTCTTCAGCAC	The primer is used to build consctruct of rcRluc
Puf-PABPC1-fwd	gtgttgacttagggGAATTCggtagcggcagcggtagcTCTAGAAACCCCAGTGCCCCC	The primer pair is used to build consctruct of Puf-PABPC1
Puf-PABPC1-rev	CTAAAGGGAATTAGCGGCCGCTTAAACAGTTGGAACACCGGTG
Puf-HuR-fwd	gtgttgacttagggGAATTCggtagcggcagcggtagcTCTAGATCTAATGGTTATGAA	The primer pair is used to build consctruct of Puf-HuR
Puf-HuR-rev	CTAAAGGGAATTAGCGGCCGCTTATTTGTGGGACTTGTTGGTTTTG
Puf-HNRNPU-fwd	gtgttgacttagggGAATTCggtagcggcagcggtagcTCTAGAAGTTCCTCGCCTGTT	The primer pair is used to build consctruct of Puf-HNRNPU
Puf-HNRNPU-rev	CTAAAGGGAATTAGCGGCCGCTCAATAATATCCTTGGTGATAATG
Puf-HNRNPA1-fwd	gtgttgacttagggGAATTCggtagcggcagcggtagcTCTAGATCTAAGTCAGAGTCT	The primer pair is used to build consctruct of Puf-HNRNPA1
Puf-HNRNPA1-rev	CTAAAGGGAATTAGCGGCCGCTTAAAATCTTCTGCCACTGC
Gexon1f	AGTGCTTCAGCCGCTACCC	The primer pair is used for testing cGFP RNA
Gexon3r	GTTGTACTCCAGCTTGTGCC
cRluc-fwd2	ATCGCCTCCTGGATCACTAC	The primer pair is used for testing cRluc RNA
cRluc-rev2	GTAGGCAGCGAACTCCTCAG
cFluc-fwd	tggaatgtttactacactcg	The primer pair is used for testing cFluc RNA
cFluc-rev	gatggaacctcttggcaac
GAPDH-fwd	TTGCCATCAATGACCCCTTCA	The primer pair is used for testing GAPDH RNA
GAPDH-rev	CGCCCCACTTGATTTTGGA
EGFP-probe-fwd	TAATACGACTCACTATAGGGTTACTTGTACAGCTCGTCC	The primer pair is used to generate in vitro transcription template of EGFP probe
EGFP-probe-rev	ATGGTGAGCAAGGGCGAGG
Fluc-Probe-fwd	TAATACGACTCACTATAGGGGGACCTCTCACACACAGTTC	The primer pair is used to generate in vitro transcription template of FLuc probe
Fluc-Probe-rev	AGTCGATGTACACGTTCGTC
Rluc-Probe-fwd	TAATACGACTCACTATAGGGAACATCTTAGGCAGATCGTC	The primer pair is used to generate in vitro transcription template of Rluc probe
Rluc-Probe-rev	GCTCGCTGCAAGCAAATG
PSAP-N-fwd	CTGTGTGACTTGACCGCGGTCTCTTTCTTCCAGGAGGAGATCCTTGTTTACTTGG	The primer is used to build consctruct of circPSAP vector
V5-rev	CTTGTCGTCATCGTCTTTG
PSAP-C-rev	GGGCATCTTATTTGGGATCCGTCGAGACTTACCATGTGCATCATCATCTGG
ABHD12-N-fwd	CTGTGTGACTTGACCGCGGTCTCTTTCTTCCAGCGTGAAGCACATCTCCTG	The primer is used to build consctruct of circABHD12 vector
ABHD12-C-rev	GGGCATCTTATTTGGGATCCGTCGAGACTTACCTCAGTATCCGTGGCAGCTC
PFAS-N-fwd	CTGTGTGACTTGACCGCGGTCTCTTTCTTCCAGgaacctaattcatctctccagc	The primer is used to build consctruct of circPFAS vector
PFAS-N-rev	GTCATTGGAGCCAGGAAGG
PFAS-V5-fwd	CCTTCCTGGCTCCAATGACGGgAAGCCaATCCCaAACC
PFAS-V5-rev	CGTCGAGACTTACCTGGGCCCGACCTCCAGCAGCAGCTTGTCGTCATCGTCTTTG
PFAS-V5-rev2	GGGCATCTTATTTGGGATCCGTCGAGACTTACCTGGGCCCGACCTCCAG
cPSAP-fwd	ATGTCAAGGAGGAGTGTGAC	The primer pair is used for testing cPSAP RNA
cPSAP-rev	TCTCCTTGCATGAAGCAGAC
cPFAS-fwd	ACTGCTGGATGATGTTGCTC	The primer pair is used for testing cPFAS RNA
cPFAS-rev	GAGGGACGAACATAGAAGTG
cABHD12-fwd	CATTCAGACCTTGGCTACAG	The primer pair is used for testing cABHD12 RNA
cABHD12-rev	GCTTTCTGCCAAGCTGGAAG

### Sheet: RNA probes for RNA pull down
# Probe	Sequence (5' to 3')
1	Biotin-(18S)(18S)AUUAUUCAAUUAACAUUAUU
2	Biotin-(18S)(18S)UAAGAACGAAGAACUAAGAA
3	Biotin-(18S)(18S)AUAAUACAUAAUACAUAAUA
4	Biotin-(18S)(18S)AAUACUCAUACAACAAUACU
5	Biotin-(18S)(18S)UAAAAACAAAAAGCAUAAAG
6	Biotin-(18S)(18S)ACCGCGCACCGCGCACCGCG

### Sheet: RNA probes for Northern blot
Probe Name	Sequence (5' to 3')
EGFP	TTACTTGTACAGCTCGTCCATGCCGAGAGTGATCCCGGCGGCGGTCACGAACTCCAGCAGGACCATGTGATCGCGCTTCTCGTTGGGGTCTTTGCTCAGGGCGGACTGGGTGCTCAGGTAGTGGTTGTCGGGCAGCAGCACGGGGCCGTCGCCGATGGGGGTGTTCTGCTGGTAGTGGTCGGCGAGCTGCACGCTGCCGTCCTCGATGTTGTGGCGGATCTTGAAGTTCACCTTGATGCCGTTCTTCTGCTTGTCGGCCATGATATAGACGTTGTGGCTGTTGTAGTTGTACTCCAGCTTGTGCCCCAGGATGTTGCCGTCCTCCTTGAAGTCGATGCCCTTCAGCTCGATGCGGTTCACCAGGGTGTCGCCCTCGAACTTCACCTCGGCGCGGGTCTT…
Fluc	GGACCTCTCACACACAGTTCGCCTCTTTGATTAACGCCCAGCGTTTTCCCGGTATCCAGATCCACAACCTTCGCTTCAAAAAATGGAACAACTTTACCGACCGCGCCCGGTTTATCATCCCCCTCGGGTGTAATCAGAATAGCTGATGTAGTCTCAGTGAGCCCATATCCTTGCCTGATACCTGGCAGATGGAACCTCTTGGCAACCGCTTCCCCGACTTCCTTAGAGAGGGGAGCGCCACCAGAAGCAATTTCGTGTAAATTAGATAAATCGTATTTGTCAATCAGAGTGCTTTTGGCGAAGAAGGAGAATAGGGTTGGCACCAGCAGCGCACTTTGAATCTTGTAATCCTGAAGGCTCCTCAGAAACAGCTCTTCTTCAAATCTATACATTAAGACG…
Rluc	GAACATCTTAGGCAGATCGTCGCTGGCCCGAAGGTAGGCGTTGTAGTTGCGGACAATCTGGACGACGTCGGGCTTGCCTCCCTTAACGAGAGGGATCTCGCGAGGCCAGGAGAGGGTAGGCCGTCTAACCTCGCCCTTCTCCTTGAATGGCTCCAGGTAGGCAGCGAACTCCTCAGGCTCCAGTTTCCGCATGATCTTGCTTGGGAGCATGGTCTCGACGAAGAAGTTATTCTCAAGCACCATTTTCTCGCCCTCTTCGCTCTTGATCAGGGCGATATCCTCCTCGATGTCAGGCCACTCGTCCCAGGACTCGATCACGTCCACGACACTCTCAGCATGGACGATGGCCTTGATCTTGTCTTGGTGCTCGTAGGAGTAGTGAAAGGCCAGACAAGCCCC…
